# Flexibility of a mammalian lipidome — insights from mouse lipidomics

**DOI:** 10.1101/2021.05.12.443735

**Authors:** Michał A. Surma, Mathias J. Gerl, Ronny Herzog, Jussi Helppi, Kai Simons, Christian Klose

**Affiliations:** Lipotype GmbH, Tatzberg 47, 01307 Dresden, Germany; MPI-CBG, Pfotenhauerstraße 108, 01307 Dresden, Germany

**Keywords:** lipid, lipidomics, mass spectrometry, mouse, murine, *Mus musculus*

## Abstract

Lipidomics has become an indispensable method for the quantitative assessment of lipid metabolism in basic, clinical, and pharmaceutical research. It allows for the generation of information-dense datasets in a large variety of experimental setups and model organisms. Previous studies, mostly conducted in mice (*Mus musculus*), have shown a remarkable specificity of the lipid compositions of different cell types, tissues, and organs. However, a systematic analysis of the overall variation of the mouse lipidome is lacking. To fill this gap, in the present study, the effect of diet, sex, and genotype on the lipidomes of mouse tissues, organs, and bodily fluids has been investigated. Baseline quantitative lipidomes consisting of 796 individual lipid molecules belonging to 24 lipid classes are provided for 10 different sample types. Furthermore, the susceptibility of lipidomes to the tested parameters is assessed, providing insights into the organ-specific lipidomic plasticity and flexibility. This dataset provides a valuable resource for basic and pharmaceutical researchers working with murine models and complements existing proteomic and transcriptomic datasets. It will inform experimental design and facilitate interpretation of lipidomic datasets.
