## Supplemental Table 2 for "Flexibility of a mammalian lipidome — insights from mouse lipidomics"

### Sheet: fat
	Teklad Global 14% Protein Rodent Maintenance Diet	Teklad Global 18% Protein Rodent Maintenance Diet	Teklad Global 14% Protein Rodent Maintenance Diet	Teklad Global 18% Protein Rodent Maintenance Diet
	% of total	% of total	% of FA	% of FA
C16:0 (Palmitic)	0.5	0.7	14.7059	12.7273
C18:0 (Stearic)	0.1	0.2	2.94118	3.63636
C18:1ω9 (Oleic)	0.7	1.2	20.5882	21.8182
C18:2ω6 (Linoleic)	2	3.1	58.8235	56.3636
C18:3ω3 (Linolenic)	0.1	0.3	2.94118	5.45455
total	3.4	5.5
Total Saturated	0.6	0.9	17.6471	16.0714
Total Monounsaturated	0.7	1.3	20.5882	23.2143
Total Polyunsaturated	2.1	3.4	61.7647	60.7143
total	3.4	5.6

### Sheet: total
		Teklad Global 14% Protein Rodent Maintenance Diet	Teklad Global 18% Protein Rodent Maintenance Diet
Macronutrients
Crude Protein	%	14.3	18.6
Fat (ether extract)	%	4	6.2
Carbohydrate (available)	%	48	44.2
Crude Fiber	%	4.1	3.5
Neutral Detergent Fiber	%	18	14.7
Ash	%	4.7	5.3
Energy Density	kcal/g (kJ/g)	2.9 (12.1)	3.1 (13.0)
Calories from Protein	%	20	24
Calories from Fat	%	13	18
Calories from Carbohydrate	%	67	58
Minerals
Ca	%	0.7	1
P	%	0.6	0.7
Non-Phytate P	%	0.3	0.4
Na	%	0.1	0.2
K	%	0.6	0.6
Cl	%	0.3	0.4
Mg	%	0.2	0.2
Zn	mg/kg	70	70
Mn	mg/kg	100	100
Cu	mg/kg	15	15
I	mg/kg	6	6
Fe	mg/kg	175	200
Se	mg/kg	0.23	0.23
Amino Acids
Asp	%	0.9	1.4
Glu	%	2.9	3.4
Ala	%	0.9	1.1
Gly	%	0.7	0.8
Thr	%	0.5	0.7
Pro	%	1.2	1.6
Ser	%	0.7	1.1
Leu	%	1.4	1.8
Iso	%	0.6	0.8
Val	%	0.7	0.9
Phe	%	0.7	1
Tyr	%	0.4	0.6
Met	%	0.3	0.4
Cys	%	0.3	0.3
Lys	%	0.7	0.9
His	%	0.4	0.4
Arg	%	0.8	1
Trp	%	0.2	0.2
Vitamins
Vit. A	IU/g	6	15
Vit. D3	IU/g	0.6	1.5
Vit. E	IU/kg	120	110
Vit. K3	mg/kg	20	50
Vit. B1	mg/kg	12	17
Vit. B2	mg/kg	6	15
Niacin	mg/kg	54	70
Vit. B6	mg/kg	10	18
Pantothenic Acid	mg/kg	17	33
Vit. B12	mg/kg	0.03	0.08
Biotin	mg/kg	0.26	0.4
Folate	mg/kg	2	4
Choline	mg/kg	1030	1200
Fatty Acids and Lipids
C16:0 (Palmitic)	%	0.5	0.7
C18:0 (Stearic)	%	0.1	0.2
C18:1ω9 (Oleic)	%	0.7	1.2
C18:2ω6 (Linoleic)	%	2	3.1
C18:3ω3 (Linolenic)	%	0.1	0.3
Total Saturated	%	0.6	0.9
Total Monounsaturated	%	0.7	1.3
Total Polyunsaturated	%	2.1	3.4
Cholesterol	mg/kg	--	--
